# Temporal and spatial dynamics in the apple flower microbiome in the presence of the phytopathogen *Erwinia amylovora*

**DOI:** 10.1101/2020.02.19.956078

**Authors:** Zhouqi Cui, Regan B. Huntley, Quan Zeng, Blaire Steven

**Author notes:** Corresponding author: Blaire Steven.; Quan Zeng.

## Abstract

Plant microbiomes have important roles in plant health and productivity. However, despite flowers being directly linked to reproductive outcomes, little is known about the microbiomes of flowers and their potential interaction with pathogen infection. Here, we investigated the temporal dynamics and spatial traits of the apple stigma microbiome when challenged with a phytopathogen *Erwinia amylovora*, the causal agent of fire blight disease. We profiled the microbiome from the stigmas of a single flower, greatly increasing the resolution at which we can characterize shifts in the composition of the microbiome. Individual flowers harbored unique microbiomes at the OTU level. However, taxonomic analysis of community succession showed a population gradually dominated by bacteria within the families *Enterobacteriaceae* and *Pseudomonadaceae*. Flowers inoculated *E. amylovora* established large populations of the phytopathogen, with pathogen specific gene counts of >3.0 × 10^7^ in 90% of the flowers. Yet, only 42% of inoculated flowers later developed fire blight symptoms. This reveals pathogen amount on the stigma is not sufficient to predict disease outcome. Our data demonstrate that apple flowers represent an excellent model in which to characterize how plant microbiomes establish, develop, and interact with biological processes such as disease progression in an experimentally tractable plant organ.
