## Supplementary material for "Temporal and spatial dynamics in the apple flower microbiome in the presence of the phytopathogen *Erwinia amylovora*": Table S1

### Sheet: Table S1
Table S1. Weather data of the sampling period.
Date	Temperature (°C)	Humidity (%)
April 29th, 2018	7-14	45-93
April 30th, 2018	7-11	54-71
May 1st, 2018	8-21	24-77
May 2nd, 2018	8-28	20-83
May 3rd, 2018	13-28	37-97
May 4th, 2018	16-24	57-96
May 5th, 2018	15-23	31-62
May 6th, 2018	12-18	46-93
May 7th, 2018	11-21	47-97
May 8th, 2018	8-19	52-93
May 9th, 2018	9-21	39-100
May 10th, 2018	13-17	75-100
May 11th, 2018	11-21	31-100
May 12th, 2018	10-14	44-96
May 13th, 2018	10-13	75-96
May 14th, 2018	11-18	72-93
May 15th, 2018	14-23	68-100
May 16th, 2018	12-18	70-93
May 17th, 2018	12-17	84-97
May 18th, 2018	12-18	43-100
May 19th, 2018	10-13	44-100
May 20th, 2018	13-25	59-100
May 21th, 2018	12-22	36-90
May 22th, 2018	11-18	63-97
May 23th, 2018	13-27	30-100
May 24th, 2018	13-28	18-87
May 25th, 2018	11-27	36-96
May 26th, 2018	19-29	51-87
May 27th, 2018	12-23	71-94
May 28th, 2018	12-18	67-89
Range of both temperature and humidity is from low to high.
The dates background in grey are the experimental period.
The date bold is the day to determine fire blight symptoms.
