## Supplementary material for "Temporal and spatial dynamics in the apple flower microbiome in the presence of the phytopathogen *Erwinia amylovora*": Table S2

### Sheet: Table S2
Table S2. The information of samples.
Label	Sample	Group	Number of sequences recovered	Number OTUs recovered	npshannon	Ea Copy Number
Temporal samples (96)
Day1	Water control	Day1O1	33919	161	0.447527	5.51813e+09
Day1	Water control	Day1O4	16074	246	0.727427	8.96937e+09
Day1	Water control	Day1O5	14287	294	1.10592	1.36362e+10
Day1	Water control	Day1O6	14870	346	1.63715	2.01866e+10
Day1	Water control	Day1O7	12821	336	2.42014	2.98409e+10
Day1	Water control	Day1O9	11509	391	1.96068	2.41757e+10
Day2	Water control	Day2O1	16875	311	2.04446	2.52087e+10
Day2	Water control	Day2O3	16946	218	2.1674	2.67247e+10
Day2	Water control	Day2O4	20811	223	2.74156	3.38042e+10
Day2	Water control	Day2O6	26035	315	2.77152	3.41736e+10
Day2	Water control	Day2O8	14107	244	0.78414	9.66865e+09
Day2	Water control	Day2O9	16440	253	1.79401	2.21207e+10
Day3	Ea inoculated	Day3E1	21341	132	1.00281	1.23649e+10
Day3	Ea inoculated	Day3E10	28871	190	1.75607	2.16528e+10
Day3	Ea inoculated	Day3E11	16487	434	2.46011	3.03339e+10
Day3	Ea inoculated	Day3E12	66069	111	0.224869	2.77269e+09
Day3	Ea inoculated	Day3E13	28444	133	0.720176	8.87996e+09
Day3	Ea inoculated	Day3E14	10210	265	2.55778	3.15381e+10
Day3	Ea inoculated	Day3E15	19611	226	1.31909	1.62648e+10
Day3	Ea inoculated	Day3E16	17607	169	0.979606	1.20788e+10
Day3	Ea inoculated	Day3E17	10710	401	2.8594	3.52571e+10
Day3	Ea inoculated	Day3E18	20032	236	2.0063	2.47383e+10
Day3	Ea inoculated	Day3E4	18133	274	1.70092	2.09728e+10
Day3	Ea inoculated	Day3E5	97668	118	1.16171	1.43242e+10
Day3	Ea inoculated	Day3E6	21194	182	1.4215	1.75275e+10
Day3	Ea inoculated	Day3E7	15252	192	1.1	1.35633e+10
Day3	Ea inoculated	Day3E8	20810	196	1.02411	1.26275e+10
Day3	Ea inoculated	Day3E9	14093	253	2.40193	2.96165e+10
Day3	Water control	Day3W10	16191	254	1.61946	1.99684e+10
Day3	Water control	Day3W11	14568	292	2.23861	2.76026e+10
Day3	Water control	Day3W12	18813	530	3.44222	4.24434e+10
Day3	Water control	Day3W13	25660	160	1.05472	1.30049e+10
Day3	Water control	Day3W14	17326	404	2.57368	3.17342e+10
Day3	Water control	Day3W15	16657	530	2.63773	3.25239e+10
Day3	Water control	Day3W16	15378	295	1.48533	1.83145e+10
Day3	Water control	Day3W17	15202	427	3.40255	4.19543e+10
Day3	Water control	Day3W2	13258	619	3.49865	4.31393e+10
Day3	Water control	Day3W3	28970	139	0.233649	2.88095e+09
Day3	Water control	Day3W5	13647	538	3.86264	4.76273e+10
Day3	Water control	Day3W8	88372	226	1.6737	2.06372e+10
Day3	Water control	Day3W9	27196	172	0.298232	3.67728e+09
Day4	Ea inoculated	Day4E1	19713	239	1.75113	2.15919e+10
Day4	Ea inoculated	Day4E10	32636	175	0.281935	3.47633e+09
Day4	Ea inoculated	Day4E11	26259	174	0.315578	3.89116e+09
Day4	Ea inoculated	Day4E12	30129	171	0.298693	3.68296e+09
Day4	Ea inoculated	Day4E13	30530	96	0.155006	1.91126e+09
Day4	Ea inoculated	Day4E14	25349	149	1.30798	1.61277e+10
Day4	Ea inoculated	Day4E15	84393	124	0.819436	1.01039e+10
Day4	Ea inoculated	Day4E16	31466	202	0.983368	1.21252e+10
Day4	Ea inoculated	Day4E17	25728	124	0.200432	2.47138e+09
Day4	Ea inoculated	Day4E18	27730	124	0.260753	3.21515e+09
Day4	Ea inoculated	Day4E2	27497	196	0.970004	1.19604e+10
Day4	Ea inoculated	Day4E4	25226	166	0.348217	4.29361e+09
Day4	Ea inoculated	Day4E5	44505	244	1.36173	1.67905e+10
Day4	Ea inoculated	Day4E6	21751	197	0.316464	3.90208e+09
Day4	Ea inoculated	Day4E7	28646	265	1.86907	2.30461e+10
Day4	Ea inoculated	Day4E8	25767	173	0.279734	3.44919e+09
Day4	Ea inoculated	Day4E9	79455	270	0.432241	5.32964e+09
Day4	Water control	Day4W11	23075	168	0.368313	4.5414e+09
Day4	Water control	Day4W12	30487	245	0.691917	8.53152e+09
Day4	Water control	Day4W13	29229	142	0.430132	5.30364e+09
Day4	Water control	Day4W14	36919	145	0.912003	1.12452e+10
Day4	Water control	Day4W15	42383	128	0.762468	9.40143e+09
Day4	Water control	Day4W16	26157	127	0.272277	3.35725e+09
Day4	Water control	Day4W17	39225	134	1.05927	1.30611e+10
Day4	Water control	Day4W2	75806	161	0.373078	4.60015e+09
Day4	Water control	Day4W3	23618	195	0.383465	4.72822e+09
Day4	Water control	Day4W4	27025	101	0.161895	1.99621e+09
Day4	Water control	Day4W5	20345	178	0.927489	1.14362e+10
Day4	Water control	Day4W6	32413	152	1.14174	1.40779e+10
Day4	Water control	Day4W8	27981	141	0.410778	5.065e+09
Day4	Water control	Day4W9	22360	168	0.95736	1.18045e+10
Day5	Ea inoculated	Day5E1	27301	118	0.692164	8.53456e+09
Day5	Ea inoculated	Day5E10	35109	86	0.137702	1.6979e+09
Day5	Ea inoculated	Day5E11	31494	109	0.175788	2.16751e+09
Day5	Ea inoculated	Day5E12	34560	111	0.189681	2.33882e+09
Day5	Ea inoculated	Day5E13	45538	173	0.955069	1.17763e+10
Day5	Ea inoculated	Day5E14	40806	121	0.19527	2.40773e+09
Day5	Ea inoculated	Day5E18	36712	100	0.162458	2.00315e+09
Day5	Ea inoculated	Day5E2	29205	136	0.589803	7.27243e+09
Day5	Ea inoculated	Day5E4	31945	254	1.03284	1.27352e+10
Day5	Ea inoculated	Day5E6	26636	195	1.33269	1.64324e+10
Day5	Ea inoculated	Day5E7	24842	147	0.261048	3.21879e+09
Day5	Ea inoculated	Day5E8	49920	100	0.162158	1.99945e+09
Day5	Ea inoculated	Day5E9	38186	99	0.799676	9.86021e+09
Day5	Water control	Day5W10	18616	256	1.26016	1.55381e+10
Day5	Water control	Day5W11	23095	450	1.28691	1.58679e+10
Day5	Water control	Day5W12	15945	299	0.881464	1.08687e+10
Day5	Water control	Day5W13	25500	186	0.774656	9.55171e+09
Day5	Water control	Day5W14	18098	256	1.14625	1.41336e+10
Day5	Water control	Day5W16	30417	140	0.51146	6.30644e+09
Day5	Water control	Day5W2	27287	184	1.36451	1.68247e+10
Day5	Water control	Day5W3	18829	295	0.863926	1.06524e+10
Day5	Water control	Day5W4	23771	207	0.522906	6.44757e+09
Day5	Water control	Day5W5	22491	310	0.91313	1.12591e+10
Day5	Water control	Day5W6	28921	257	1.44366	1.78008e+10
Spatial samples (99)
sample1	Ea inoculated	1	22679	234	1.07097	1.32053e+10
sample2	Ea inoculated	3	36948	182	0.237631	2.93005e+09
sample3	Ea inoculated	4	41358	328	0.669592	8.25624e+09
sample4	Ea inoculated	5	23615	235	1.58345	1.95244e+10
sample5	Ea inoculated	6	35708	235	0.27956	3.44705e+09
sample6	Ea inoculated	7	27192	498	1.73361	2.13759e+10
sample7	Ea inoculated	8	29233	315	1.09828	1.35421e+10
sample8	Ea inoculated	9	21985	237	1.40052	1.72688e+10
sample9	Ea inoculated	10	30970	216	0.796989	9.82708e+09
sample10	Ea inoculated	11	60217	347	0.136543	1.68361e+09
sample11	Ea inoculated	12	35719	229	0.609232	7.51199e+09
sample12	Ea inoculated	13	49038	498	0.420168	5.18078e+09
sample13	Ea inoculated	14	21380	244	1.20704	1.48832e+10
sample14	Ea inoculated	15	29621	248	0.796656	9.82298e+09
sample15	Ea inoculated	17	35361	220	0.120156	1.48155e+09
sample16	Ea inoculated	18	29949	285	0.870582	1.07345e+10
sample17	Ea inoculated	19	42102	279	0.575559	7.09679e+09
sample18	Ea inoculated	20	31489	264	0.925786	1.14152e+10
sample19	Ea inoculated	21	23231	228	1.27509	1.57222e+10
sample20	Ea inoculated	22	34766	300	1.19649	1.47531e+10
sample21	Ea inoculated	23	35897	270	1.15039	1.41846e+10
sample22	Ea inoculated	24	50177	335	0.179833	2.21739e+09
sample23	Ea inoculated	25	40151	218	0.499948	6.16449e+09
sample24	Ea inoculated	26	36496	213	0.140798	1.73608e+09
sample25	Ea inoculated	27	29612	127	0.078528	9.68271e+08
sample26	Ea inoculated	28	38402	373	1.11101	1.3699e+10
sample27	Ea inoculated	29	25411	242	1.02135	1.25935e+10
sample28	Ea inoculated	30	34931	146	0.096443	1.18917e+09
sample29	Ea inoculated	31	32213	141	0.083972	1.0354e+09
sample30	Ea inoculated	32	39305	266	0.130857	1.6135e+09
sample31	Ea inoculated	33	34142	301	0.604865	7.45814e+09
sample32	Ea inoculated	34	34249	208	0.201411	2.48345e+09
sample33	Ea inoculated	35	37440	318	0.986436	1.2163e+10
sample34	Ea inoculated	36	39765	405	1.34413	1.65734e+10
sample35	Ea inoculated	37	34099	262	0.691913	8.53147e+09
sample36	Ea inoculated	38	34122	242	0.599972	7.39781e+09
sample37	Ea inoculated	39	34513	269	0.349541	4.30993e+09
sample38	Ea inoculated	40	30038	300	0.689868	8.50625e+09
sample39	Ea inoculated	41	34784	252	0.150196	1.85196e+09
sample40	Ea inoculated	42	38121	193	0.119101	1.46855e+09
sample41	Ea inoculated	43	26208	225	0.690231	8.51073e+09
sample42	Ea inoculated	44	39561	309	0.149167	1.83927e+09
sample43	Ea inoculated	45	44472	304	0.174112	2.14685e+09
sample44	Ea inoculated	46	28910	369	1.03741	1.27916e+10
sample45	Ea inoculated	47	35027	364	1.12341	1.38519e+10
sample46	Ea inoculated	49	37659	335	0.169332	2.08791e+09
sample47	Ea inoculated	50	50145	406	0.167381	2.06385e+09
sample48	Ea inoculated	51	28972	166	0.140284	1.72974e+09
sample49	Ea inoculated	52	76448	555	0.457236	5.63784e+09
sample50	Ea inoculated	53	25314	256	0.665078	8.20059e+09
sample51	Ea inoculated	54	28247	231	0.15059	1.85681e+09
sample52	Ea inoculated	55	27171	259	0.391728	4.83011e+09
sample53	Ea inoculated	56	23388	279	0.853851	1.05282e+10
sample54	Ea inoculated	57	32610	244	0.142431	1.75621e+09
sample55	Ea inoculated	58	28497	266	0.623537	7.68837e+09
sample56	Ea inoculated	59	29977	407	0.903643	1.11422e+10
sample57	Ea inoculated	60	46095	464	0.588935	7.26172e+09
sample58	Ea inoculated	61	34516	355	1.71549	2.11525e+10
sample59	Ea inoculated	63	21581	172	0.89054	1.09806e+10
sample60	Ea inoculated	64	51358	420	0.214774	2.64822e+09
sample61	Ea inoculated	65	56016	311	0.163142	2.01158e+09
sample62	Ea inoculated	66	28149	324	1.37518	1.69564e+10
sample63	Ea inoculated	67	30070	315	1.30188	1.60525e+10
sample64	Ea inoculated	69	22511	226	1.2666	1.56175e+10
sample65	Ea inoculated	70	19297	239	1.17897	1.4537e+10
sample66	Ea inoculated	71	43090	233	0.379617	4.68078e+09
sample67	Ea inoculated	72	25589	190	1.48604	1.83233e+10
sample68	Ea inoculated	73	33956	189	0.326397	4.02456e+09
sample69	Ea inoculated	74	44447	330	0.171029	2.10883e+09
sample70	Ea inoculated	75	49875	314	0.76436	9.42476e+09
sample71	Ea inoculated	76	32650	245	1.09381	1.3487e+10
sample72	Ea inoculated	77	60800	340	0.504777	6.22403e+09
sample73	Ea inoculated	78	32662	216	0.267461	3.29786e+09
sample74	Ea inoculated	79	28704	221	1.18691	1.46349e+10
sample75	Ea inoculated	80	80130	439	0.109215	1.34665e+09
sample76	Ea inoculated	81	26169	363	1.3501	1.66471e+10
sample77	Ea inoculated	82	23878	186	0.169776	2.09338e+09
sample78	Ea inoculated	85	26977	248	0.896168	1.105e+10
sample79	Ea inoculated	87	42217	222	0.277286	3.41901e+09
sample80	Ea inoculated	88	40455	249	0.162151	1.99936e+09
sample81	Ea inoculated	90	29515	242	1.097	1.35262e+10
sample82	Ea inoculated	92	53295	285	0.106489	1.31304e+09
sample83	Ea inoculated	93	25027	204	0.542387	6.68777e+09
sample84	Ea inoculated	94	36461	242	0.124569	1.53597e+09
sample85	Ea inoculated	95	44815	385	0.248878	3.06873e+09
sample86	Ea inoculated	96	53814	464	0.669108	8250277000
sample87	Ea inoculated	97	20508	169	1.2679	1.56335e+10
sample88	Ea inoculated	98	34829	242	0.142351	1.75523e+09
sample89	Ea inoculated	100	48293	264	0.124064	1.52974e+09
sample90	Ea inoculated	101	40634	217	0.110889	1.36729e+09
sample91	Ea inoculated	102	43559	269	0.290504	3.58199e+09
sample92	Ea inoculated	103	60625	518	1.58444	1.95365e+10
sample93	Ea inoculated	104	29204	226	0.645543	7.95971e+09
sample94	Ea inoculated	105	29474	210	0.712769	8.78863e+09
sample95	Ea inoculated	109	40164	349	0.590042	7.27537e+09
sample96	Ea inoculated	110	35294	255	0.860946	1.06157e+10
sample97	Ea inoculated	120	29037	342	1.54592	1.90616e+10
sample98	Ea inoculated	BU1	45502	232	0.50554	6.23344e+09
sample99	Ea inoculated	BU2	46573	276	0.310717	3.83122e+09
